# Uncovering complex disease subtypes by integrating clinical data and imputed transcriptome from genome-wide association studies: Applications in psychiatry and cardiovascular medicine

**DOI:** 10.1101/595488

**Authors:** Liangying Yin, Carlos K.L. Chau, Pak-Chung Sham, Hon-Cheong So

**Affiliations:** School of Biomedical Sciences, Faculty of Medicine, The Chinese University of Hong Kong; Centre for Genomic Sciences, University of Hong Kong; Department of Psychiatry, University of Hong Kong; State Key Laboratory for Cognitive and Brain Sciences, University of Hong Kong; KIZ-CUHK Joint Laboratory of Bioresources and Molecular Research of Common Diseases, Kunming Zoology Institute of Zoology and The Chinese University of Hong Kong; Department of Psychiatry, The Chinese University of Hong Kong; Margaret K.L. Cheung Research Centre for Management of Parkinsonism, The Chinese University of Hong Kong; Shenzhen Research Institute, The Chinese University of Hong Kong

## Abstract

Classifying patients into clinically and biologically homogenous subgroups will facilitate the understanding of disease pathophysiology and development of more targeted prevention and intervention strategies. Traditionally, disease subtyping is based on clinical characteristics alone, however disease subtypes identified by such an approach may not conform exactly to the underlying biological mechanisms. Very few studies have integrated *genomic profiles* (such as those from GWAS) with clinical symptoms for disease subtyping.

In this study, we proposed a novel analytic framework capable of finding subgroups of complex diseases by leveraging both GWAS-predicted gene expression levels and clinical data by a multi-view bicluster analysis. This approach connects SNPs to genes via their effects on expression, hence the analysis is more biologically relevant and interpretable than a pure SNP-based analysis. Transcriptome of different tissues can also be readily modelled. We also proposed various new evaluation or validation metrics, such as a newly modified ‘prediction strength’ measure to assess generalization of clustering performance. The proposed framework was applied to derive subtypes for schizophrenia, and to stratify subjects into different levels of cardiometabolic risks.

Our framework was able to subtype schizophrenia patients with diverse prognosis and treatment response. We also applied the framework to the Northern Finland Cohort (NFBC) 1966 dataset, and identified high- and low cardiometabolic risk subgroups in a gender-stratified analysis. Our results suggest a more data-driven and biologically-informed approach to defining metabolic syndrome. The prediction strength was over 80%, suggesting that the cluster model generalizes well to new datasets. Moreover, we found that the genes ‘blindly’ selected by the cluster algorithm are significantly enriched for known susceptibility genes discovered in GWAS of schizophrenia and cardiovascular diseases, providing further support to the validity of our approach. The proposed framework may be applied to any complex diseases, and opens up a new approach to patient stratification.
