## Supplementary Table S8 for "Uncovering complex disease subtypes by integrating clinical data and imputed transcriptome from genome-wide association studies: Applications in psychiatry and cardiovascular medicine"

### Sheet: Sheet1
Table S8 Pathway analysis using GSEA for clusters identified in the NFBC data (male-only)
Summary of the enriched categories
Artery_Cluster_One								Artery_Cluster_Two
KEGG				WIKI				KEGG				WIKI
ID	Name	#Gene	FDR	ID	Name	#Gene	FDR	ID	Name	#Gene	FDR	ID	Name	#Gene	FDR
hsa05150	Staphylococcus aureus infection - Homo sapiens (human)	11	0.0329	WP2328	Allograft Rejection	21	0.858	hsa05322	Systemic lupus erythematosus - Homo sapiens (human)	15	0.206	WP2858	Ectoderm Differentiation	12	0.544
hsa04672	Intestinal immune network for IgA production - Homo sapiens (human)	8	0.0353	WP3414	Initiation of transcription and translation elongation at the HIV-1 LTR	6	0.865	hsa04658	Th1 and Th2 cell differentiation - Homo sapiens (human)	14	0.242	WP4205	MET in type 1 papillary renal cell carcinoma	6	0.544
hsa04612	Antigen processing and presentation - Homo sapiens (human)	19	0.155	WP2877	Vitamin D Receptor Pathway	10	0.866	hsa04640	Hematopoietic cell lineage - Homo sapiens (human)	9	0.252	WP1772	Apoptosis Modulation and Signaling	9	0.549
hsa05322	Systemic lupus erythematosus - Homo sapiens (human)	15	0.167	WP4255	Non-small cell lung cancer	6	0.868	hsa05310	Asthma - Homo sapiens (human)	7	0.276	WP2795	Cardiac Hypertrophic Response	10	0.57
hsa05310	Asthma - Homo sapiens (human)	7	0.169	WP286	IL-3 Signaling Pathway	6	0.876	hsa04662	B cell receptor signaling pathway - Homo sapiens (human)	10	0.289	WP410	Exercise-induced Circadian Regulation	6	0.571
hsa05332	Graft-versus-host disease - Homo sapiens (human)	14	0.177	WP4222	Phosphodiesterases in neuronal function	8	0.886	hsa00480	Glutathione metabolism - Homo sapiens (human)	12	0.299	WP195	IL-1 signaling pathway	5	0.573
hsa04514	Cell adhesion molecules (CAMs) - Homo sapiens (human)	20	0.181	WP45	G1 to S cell cycle control	8	0.887	hsa05150	Staphylococcus aureus infection - Homo sapiens (human)	11	0.301	WP702	Metapathway biotransformation Phase I and II	24	0.576
hsa05330	Allograft rejection - Homo sapiens (human)	12	0.182	WP410	Exercise-induced Circadian Regulation	6	0.889	hsa04672	Intestinal immune network for IgA production - Homo sapiens (human)	8	0.319	WP2526	PDGF Pathway	5	0.588
hsa04640	Hematopoietic cell lineage - Homo sapiens (human)	9	0.192	WP2267	Synaptic Vesicle Pathway	8	0.891	hsa00982	Drug metabolism - cytochrome P450 - Homo sapiens (human)	12	0.32	WP615	Senescence and Autophagy in Cancer	9	0.599
hsa03015	mRNA surveillance pathway - Homo sapiens (human)	7	0.192	WP28	Selenium Metabolism and Selenoproteins	5	0.894	hsa05323	Rheumatoid arthritis - Homo sapiens (human)	19	0.323	WP3888	VEGFA-VEGFR2 Signaling Pathway	29	0.607
hsa00860	Porphyrin and chlorophyll metabolism - Homo sapiens (human)	5	0.974					hsa04512	ECM-receptor interaction - Homo sapiens (human)	5	0.2	WP3941	Oxidative Damage	5	0.804
hsa00620	Pyruvate metabolism - Homo sapiens (human)	5	1									WP143	Fatty Acid Beta Oxidation	6	0.848
												WP28	Selenium Metabolism and Selenoproteins	5	1
												WP3668	Hypothesized Pathways in Pathogenesis of Cardiovascular Disease	5	1
Liver_Cluster_One								Liver_Cluster_Two
KEGG				WIKI				KEGG				WIKI
ID	Name	#Gene	FDR	ID	Name	#Gene	FDR	ID	Name	#Gene	FDR	ID	Name	#Gene	FDR
hsa05323	Rheumatoid arthritis - Homo sapiens (human)	11	0.149	WP3844	PI3K-AKT-mTOR signaling pathway and therapeutic opportunities	5	0.43	hsa00980	Metabolism of xenobiotics by cytochrome P450 - Homo sapiens (human)	18	0.186	WP3998	Prader-Willi and Angelman Syndrome	5	0.495
hsa00565	Ether lipid metabolism - Homo sapiens (human)	10	0.149	WP691	Tamoxifen metabolism	8	0.447	hsa05204	Chemical carcinogenesis - Homo sapiens (human)	22	0.221	WP2431	Spinal Cord Injury	10	0.53
hsa04650	Natural killer cell mediated cytotoxicity - Homo sapiens (human)	12	0.149	WP2272	Pathogenic Escherichia coli infection	7	0.47	hsa04320	Dorso-ventral axis formation - Homo sapiens (human)	6	0.288	WP702	Metapathway biotransformation Phase I and II	29	0.582
hsa04912	GnRH signaling pathway - Homo sapiens (human)	8	0.15	WP545	Complement Activation	6	0.472	hsa01524	Platinum drug resistance - Homo sapiens (human)	16	0.293	WP3287	Overview of nanoparticle effects	5	0.6
hsa04612	Antigen processing and presentation - Homo sapiens (human)	19	0.151	WP3676	BDNF-TrkB Signaling	5	0.485	hsa00480	Glutathione metabolism - Homo sapiens (human)	11	0.303	WP98	Prostaglandin Synthesis and Regulation	5	0.632
hsa04925	Aldosterone synthesis and secretion - Homo sapiens (human)	8	0.151	WP185	Integrin-mediated Cell Adhesion	7	0.54	hsa00982	Drug metabolism - cytochrome P450 - Homo sapiens (human)	18	0.349	WP2884	NRF2 pathway	25	0.773
hsa04514	Cell adhesion molecules (CAMs) - Homo sapiens (human)	25	0.151	WP3931	ESC Pluripotency Pathways	5	0.543	hsa00350	Tyrosine metabolism - Homo sapiens (human)	5	0.466	WP408	Oxidative Stress	5	0.781
hsa05213	Endometrial cancer - Homo sapiens (human)	5	0.152	WP2877	Vitamin D Receptor Pathway	17	0.568	hsa04940	Type I diabetes mellitus - Homo sapiens (human)	13	0.523	WP4241	Type 2 papillary renal cell carcinoma	8	0.938
hsa05231	Choline metabolism in cancer - Homo sapiens (human)	15	0.153	WP183	Proteasome Degradation	14	0.572	hsa04612	Antigen processing and presentation - Homo sapiens (human)	19	0.529	WP2034	Leptin signaling pathway	6	0.941
hsa05140	Leishmaniasis - Homo sapiens (human)	13	0.154	WP1982	Sterol Regulatory Element-Binding Proteins (SREBP) signalling	9	0.576	hsa04970	Salivary secretion - Homo sapiens (human)	5	0.533	WP254	Apoptosis	11	0.948
hsa00010	Glycolysis / Gluconeogenesis - Homo sapiens (human)	6	0.589									WP3624	Lung fibrosis	5	0.385
												WP2795	Cardiac Hypertrophic Response	5	0.48
												WP2865	IL1 and megakaryocytes in obesity	5	0.995
