## Supplementary Table S9 for "Uncovering complex disease subtypes by integrating clinical data and imputed transcriptome from genome-wide association studies: Applications in psychiatry and cardiovascular medicine"

### Sheet: Sheet1
Table S9 Pathway analysis using GSEA for clusters identified in the NFBC data (female-only)
Summary of the enriched categories								Artery_Cluster_Two
Artery_Cluster_One								KEGG				WIKI
KEGG				WIKI			FDR	ID	Name	#Gene	FDR	ID	Name	#Gene	FDR
ID	Name	#Gene	FDR	ID	Name	#Gene	0.869	hsa05322	Systemic lupus erythematosus - Homo sapiens (human)	15	0.00099	WP2328	Allograft Rejection	21	0.00297
hsa04130	SNARE interactions in vesicular transport - Homo sapiens (human)	8	0.923	WP2884	NRF2 pathway	19	0.873	hsa05168	Herpes simplex infection - Homo sapiens (human)	26	0.00099	WP4217	Ebola Virus Pathway on Host	28	0.00494
hsa05200	Pathways in cancer - Homo sapiens (human)	41	0.927	WP3863	T-Cell antigen Receptor (TCR) pathway during Staphylococcus aureus infection	7	0.883	hsa04612	Antigen processing and presentation - Homo sapiens (human)	19	0.000991	WP183	Proteasome Degradation	8	0.238
hsa04666	Fc gamma R-mediated phagocytosis - Homo sapiens (human)	9	0.927	WP623	Oxidative phosphorylation	10	0.889	hsa05416	Viral myocarditis - Homo sapiens (human)	18	0.00119	WP2877	Vitamin D Receptor Pathway	10	0.588
hsa00380	Tryptophan metabolism - Homo sapiens (human)	6	0.93	WP289	Myometrial Relaxation and Contraction Pathways	24	0.9	hsa05330	Allograft rejection - Homo sapiens (human)	12	0.00132	WP236	Adipogenesis	19	0.59
hsa04917	Prolactin signaling pathway - Homo sapiens (human)	10	0.93	WP2431	Spinal Cord Injury	12	0.904	hsa04940	Type I diabetes mellitus - Homo sapiens (human)	15	0.00198	WP4205	MET in type 1 papillary renal cell carcinoma	6	0.77
hsa00564	Glycerophospholipid metabolism - Homo sapiens (human)	14	0.932	WP4217	Ebola Virus Pathway on Host	28	0.921	hsa05150	Staphylococcus aureus infection - Homo sapiens (human)	11	0.00248	WP3888	VEGFA-VEGFR2 Signaling Pathway	29	0.8
hsa04722	Neurotrophin signaling pathway - Homo sapiens (human)	11	0.932	WP35	G Protein Signaling Pathways	16	0.926	hsa04145	Phagosome - Homo sapiens (human)	26	0.00254	WP3879	4-hydroxytamoxifen, Dexamethasone, and Retinoic Acids Regulation of p27 Expression	5	0.819
hsa04961	Endocrine and other factor-regulated calcium reabsorption - Homo sapiens (human)	5	0.933	WP314	Fas Ligand (FasL) pathway and Stress induction of Heat Shock Proteins (HSP) regulation	9	0.932	hsa04514	Cell adhesion molecules (CAMs) - Homo sapiens (human)	20	0.00271	WP241	One Carbon Metabolism	9	0.825
hsa05221	Acute myeloid leukemia - Homo sapiens (human)	6	0.933	WP2036	TNF related weak inducer of apoptosis (TWEAK) Signaling Pathway	7	0.937	hsa05332	Graft-versus-host disease - Homo sapiens (human)	14	0.00278	WP3995	Prion disease pathway	6	0.831
hsa05146	Amoebiasis - Homo sapiens (human)	10	0.934	WP23	B Cell Receptor Signaling Pathway	10	0.285	hsa05100	Bacterial invasion of epithelial cells - Homo sapiens (human)	6	0.237	WP2118	Arrhythmogenic Right Ventricular Cardiomyopathy	7	0.0945
				WP3668	Hypothesized Pathways in Pathogenesis of Cardiovascular Disease	5		hsa05412	Arrhythmogenic right ventricular cardiomyopathy (ARVC) - Homo sapiens (human)	7	0.297	WP3611	Photodynamic therapy-induced AP-1 survival signaling.	5	0.634
												WP2267	Synaptic Vesicle Pathway	8	0.683
								Liver_Cluster_Two
Liver_Cluster_One								KEGG				WIKI
KEGG				WIKI			FDR	ID	Name	#Gene	FDR	ID	Name	#Gene	FDR
ID	Name	#Gene	FDR	ID	Name	#Gene	0.873	hsa00480	Glutathione metabolism - Homo sapiens (human)	11	0.0141	WP2884	NRF2 pathway	25	0.0628
hsa05150	Staphylococcus aureus infection - Homo sapiens (human)	11	0.247	WP183	Proteasome Degradation	14	0.881	hsa00982	Drug metabolism - cytochrome P450 - Homo sapiens (human)	18	0.0387	WP2572	Primary Focal Segmental Glomerulosclerosis FSGS	8	0.0915
hsa04350	TGF-beta signaling pathway - Homo sapiens (human)	9	0.263	WP236	Adipogenesis	15	0.882	hsa05204	Chemical carcinogenesis - Homo sapiens (human)	22	0.0439	WP702	Metapathway biotransformation Phase I and II	29	0.154
hsa04658	Th1 and Th2 cell differentiation - Homo sapiens (human)	13	0.28	WP455	GPCRs, Class A Rhodopsin-like	18	0.884	hsa00980	Metabolism of xenobiotics by cytochrome P450 - Homo sapiens (human)	18	0.0538	WP236	Adipogenesis	15	0.177
hsa04640	Hematopoietic cell lineage - Homo sapiens (human)	14	0.29	WP702	Metapathway biotransformation Phase I and II	29	0.887	hsa01524	Platinum drug resistance - Homo sapiens (human)	16	0.154	WP2431	Spinal Cord Injury	10	0.297
hsa03030	DNA replication - Homo sapiens (human)	6	0.311	WP231	TNF alpha Signaling Pathway	15	0.888	hsa01522	Endocrine resistance - Homo sapiens (human)	12	0.325	WP2374	Oncostatin M Signaling Pathway	9	0.45
hsa05310	Asthma - Homo sapiens (human)	9	0.344	WP558	Complement and Coagulation Cascades	9	0.888	hsa04012	ErbB signaling pathway - Homo sapiens (human)	9	0.353	WP4136	Fibrin Complement Receptor 3 Signaling Pathway	5	0.512
hsa05145	Toxoplasmosis - Homo sapiens (human)	20	0.363	WP35	G Protein Signaling Pathways	13	0.889	hsa04915	Estrogen signaling pathway - Homo sapiens (human)	10	0.355	WP2795	Cardiac Hypertrophic Response	5	0.535
hsa04940	Type I diabetes mellitus - Homo sapiens (human)	13	0.364	WP4241	Type 2 papillary renal cell carcinoma	8	0.889	hsa04912	GnRH signaling pathway - Homo sapiens (human)	8	0.372	WP3676	BDNF-TrkB Signaling	5	0.557
hsa05164	Influenza A - Homo sapiens (human)	21	0.365	WP3594	Circadian rythm related genes	19	0.89	hsa04918	Thyroid hormone synthesis - Homo sapiens (human)	8	3.92e-	WP673	ErbB Signaling Pathway	6	0.569
hsa04672	Intestinal immune network for IgA production - Homo sapiens (human)	11	0.365	WP2446	Retinoblastoma (RB) in Cancer	12	0.683
				WP3931	ESC Pluripotency Pathways	5	1
				WP98	Prostaglandin Synthesis and Regulation	5
